# Distributed neural computation and the evolution of the first brains

**DOI:** 10.1101/2025.10.03.680388

**Authors:** Vikram Chandra, Mehrana R. Nejad, Allison P. Kann, Ananya Salem, Karl A.P. Hill, Richard Schalek, Jeff Lichtman, L. Mahadevan, Mansi Srivastava

## Abstract

The origin of brains in the Precambrian was a landmark in animal evolution, enabling new behavior and life histories. Brains likely evolved from diffuse nerve nets, but we do not know what the first brains looked like or how they were organized. Acoel worms, the likely sister lineage to all other animals with brains, offer a unique window into this transition. Here, we studied the acoel worm *Hofstenia miamia*, a marine predator that hunts planktonic invertebrates and displays other sophisticated behavior. We found that *H. miamia* has an unusual ‘diffuse brain’: a subepidermal network of dense neuropil exhibiting little regionalization or stereotypy in gross anatomy or distribution of neural cell types. Remarkably, we found that behavior in *H. miamia* is robust to large, arbitrary amputations of brain regions, suggesting that most regions can perform most computations. More brain tissue improves performance, especially on challenging tasks, but no specific brain region is required. These results lead us to propose that *H. miamia*’s brain is composed of computationally pluripotent “tiles” that interact to generate coherent behavior. This architecture suggests a trajectory for nervous system evolution in which early brains may have arisen through the condensation of diffuse nerve nets into unregionalized brains, with regionalization evolving secondarily.
