## Supplementary material for "Distributed neural computation and the evolution of the first brains": TableS2

Cluster	Baseline	Treat	n_baseline	n_treat	Median_baseline	Median_treat	Delta_median	U	pval	pval_fdr	Significant
0	intact	fed, intact	22	12	0.115166	0.202496	0.08733	16	0.000032	0.001103	TRUE
0	intact	right half of head removed	22	10	0.115166	0.053281	-0.061884	191	0.001065	0.003923	TRUE
1	intact	fed, intact	22	12	0.014761	0.025254	0.010493	67	0.020103	0.048525	TRUE
2	intact	fed, intact	22	12	0.040643	0.084504	0.04386	34	0.000442	0.002475	TRUE
2	intact	bilateral wedges removed	22	9	0.040643	0.016637	-0.024007	176	0.000871	0.003387	TRUE
2	intact	small wedge removed	22	11	0.040643	0.016884	-0.023759	198	0.003484	0.01016	TRUE
2	intact	right half of head removed	22	10	0.040643	0.021164	-0.019479	167	0.021616	0.04961	TRUE
3	intact	right half of head removed	22	10	0.057771	0.26472	0.206949	33	0.001722	0.00574	TRUE
3	intact	mouth removed	22	11	0.057771	0.232755	0.174984	51	0.007518	0.020637	TRUE
4	intact	right half of head removed	22	10	0.543448	0.279924	-0.263525	194	0.000687	0.003195	TRUE
4	intact	mouth removed	22	11	0.543448	0.27994	-0.263509	209	0.000833	0.003387	TRUE
4	intact	fed, intact	22	12	0.543448	0.375502	-0.167946	198	0.018252	0.045631	TRUE
5	intact	mouth removed	22	11	0.014445	0.032822	0.018377	43	0.003077	0.009573	TRUE
6	intact	fed, intact	22	12	0.028971	0.08499	0.056019	6	0.000006	0.000427	TRUE
6	intact	right half of head removed	22	10	0.028971	0.010743	-0.018228	189	0.001415	0.004833	TRUE
6	intact	dorsal half of head removed	22	11	0.028971	0.021009	-0.007963	186	0.01377	0.035699	TRUE
7	intact	fed, intact	22	12	0.036063	0.081005	0.044943	38	0.000753	0.003195	TRUE
7	intact	small wedge removed	22	11	0.036063	0.013243	-0.02282	197	0.003935	0.011244	TRUE
7	intact	bilateral wedges removed	22	9	0.036063	0.024367	-0.011696	165	0.004365	0.012221	TRUE
7	intact	right half of head removed	22	10	0.036063	0.020728	-0.015335	175	0.008734	0.023514	TRUE
9	intact	right half of head removed	22	10	0.079038	0.274675	0.195637	18	0.000199	0.001741	TRUE
