## Supplementary material for "Distributed neural computation and the evolution of the first brains": TableS3

src	dst	baseline	treat	n_baseline	n_treat	median_baseline	median_treat	delta_median	U	pval	pval_fdr	significant
0	0	intact	fed, intact, intact	22	12	0.07704213	0.18901283796123403	0.11197070773504024	17	3.686565980849813e-05	0.002623624	TRUE
0	0	intact	right half of head removed	22	10	0.07704213	0.017072056	-0.059970074	197	0.000436906	0.00416101	TRUE
0	1	intact	mouth removed	22	11	8.79292253236773e-05	0.000281436	0.000193507	37	0.001402374	0.008843801	TRUE
0	2	intact	right half of head removed	22	10	0.000366953	6.944521607081678e-05	-0.000297508	204	0.000143525	0.002623624	TRUE
0	2	intact	fed, intact	22	12	0.000366953	0.001453053	0.0010861	16	3.150151647401724e-05	0.002623624	TRUE
0	2	intact	big wedge removed	22	9	0.000366953	0.000111374	-0.000255579	167	0.003308057	0.016250103519888415	TRUE
0	2	intact	small wedge removed	22	11	0.000366953	0.00016681	-0.000200143	189	0.009943489	0.037522598	TRUE
0	3	intact	mouth removed	22	11	0.001151974	0.002651261	0.001499287	47	0.00470104	0.021027017	TRUE
0	4	intact	fed, intact	22	12	0.011887436	0.026105998055702108	0.014218562070379867	30	0.000254383	0.003290636	TRUE
0	4	intact	right half of head removed	22	10	0.011887436	0.00331939	-0.008568046	200	0.000274026	0.003456182	TRUE
0	5	intact	mouth removed	22	11	2.7780864540504502e-05	0.0002225	0.000194719	35	0.000878091	0.006754543	TRUE
0	6	intact	fed, intact	22	12	0.001638851	0.008588898	0.006950046	3	3.642229424361732e-06	0.000758107	TRUE
0	6	intact	right half of head removed	22	10	0.001638851	0.000250007	-0.001388844	182	0.003650434	0.017562227	TRUE
0	6	intact	dorsal half of head removed	22	11	0.001638851	0.000811143	-0.000827708	192	0.007094902	0.0288746	TRUE
0	6	intact	mouth removed	22	11	0.001638851	0.003697849	0.002058998	51	0.007950441	0.031711161	TRUE
0	7	intact	right half of head removed	22	10	0.000205947	4.1675160519378005e-05	-0.000164272	203	0.000169232	0.002854523	TRUE
0	7	intact	fed, intact	22	12	0.000205947	0.001095786	0.000889839	31	0.000292596	0.00351186	TRUE
0	8	intact	mouth removed	22	11	0	8.468834688346883e-05	8.468834688346883e-05	56	0.008887322	0.034725566	TRUE
1	0	intact	mouth removed	22	11	0.0002606	0.000611519	0.000350919	28	0.000407035	0.004029127	TRUE
1	2	intact	fed, intact	22	12	0.000308245	0.000812058	0.000503813	43	0.001424884	0.008905527	TRUE
1	5	intact	fed, intact	22	12	0.000291469	0.00072876	0.00043729	50	0.003230164	0.015979609973152606	TRUE
1	5	intact	mouth removed	22	11	0.000291469	0.000622462	0.000330993	53	0.009727731	0.037007671	TRUE
1	6	intact	fed, intact	22	12	0	8.351192381109572e-05	8.351192381109572e-05	48	0.001298551	0.008301239	TRUE
1	8	intact	mouth removed	22	11	0.000154152	0.000390712	0.00023656	56	0.013330063	0.047851509	TRUE
2	0	intact	fed, intact	22	12	0.000730506	0.002142644	0.001412139	13	1.950845755533854e-05	0.002275987	TRUE
2	0	intact	right half of head removed	22	10	0.000730506	0.000125142	-0.000605363	213	3.083401435369892e-05	0.002623624	TRUE
2	0	intact	big wedge removed	22	9	0.000730506	0.000278435	-0.000452071	163	0.005718811	0.024409558454460006	TRUE
2	1	intact	fed, intact	22	12	0.000246454	0.000949335	0.00070288	29	0.00021991	0.003240783	TRUE
2	2	intact	fed, intact	22	12	0.045578812	0.086782849	0.041204037	32	0.000336135	0.00351186	TRUE
2	2	intact	bilateral wedges removed	22	9	0.045578812	0.016196374029758737	-0.029382438	167	0.003308057	0.016250103519888415	TRUE
2	2	intact	small wedge removed	22	11	0.045578812	0.019357885	-0.026220927	189	0.009943489	0.037522598	TRUE
2	3	intact	mouth removed	22	11	0.000681953	0.001354453	0.0006725	42	0.002534953	0.013341856025504452	TRUE
2	4	intact	right half of head removed	22	10	0.001751205	0.000555548	-0.001195658	192	0.000921538	0.006981091	TRUE
2	5	intact	fed, intact	22	12	0.00026609	0.000879459	0.000613369	55	0.005820755	0.024694113154199202	TRUE
2	6	intact	fed, intact	22	12	2.828014785285654e-05	0.000141084	0.000112804	44	0.001505024	0.009211386	TRUE
2	7	intact	fed, intact	22	12	0.001137944	0.003208001	0.002070057	31	0.000292596	0.00351186	TRUE
2	7	intact	bilateral wedges removed	22	9	0.001137944	0.000476364	-0.00066158	159	0.009614191	0.036775594	TRUE
2	7	intact	right half of head removed	22	10	0.001137944	0.000528418	-0.000609526	173	0.011054023878087751	0.041112661	TRUE
3	0	intact	mouth removed	22	11	0.001258312	0.003198013	0.001939701	45	0.003687146	0.017617763	TRUE
3	2	intact	mouth removed	22	11	0.000673909	0.001837144	0.001163235	37	0.001320718	0.008404568	TRUE
3	3	intact	right half of head removed	22	10	0.057690888414737254	0.26569449	0.20800360175940974	28	0.000840045	0.006497589	TRUE
3	3	intact	mouth removed	22	11	0.057690888414737254	0.23517953929539295	0.17748865088065569	55	0.011763748266348413	0.042888666	TRUE
3	7	intact	mouth removed	22	11	0.000587654	0.001439621	0.000851966	50	0.006698865	0.027502672940320137	TRUE
3	9	intact	right half of head removed	22	10	1.4234875444839857e-05	0.000236114	0.000221879	27	0.000617427	0.005368928	TRUE
4	0	intact	right half of head removed	22	10	0.011720701709723405	0.002986061	-0.00873464	202	0.00019922	0.002999005	TRUE
4	0	intact	fed, intact	22	12	0.011720701709723405	0.023931557439563947	0.012210855729840542	36	0.000578325	0.00509217	TRUE
4	2	intact	right half of head removed	22	10	0.001937339	0.000625783	-0.001311556	194	0.000686893	0.005707299	TRUE
4	2	intact	fed, intact	22	12	0.001937339	0.003688995	0.001751656	56	0.006511802	0.026813300697836565	TRUE
4	3	intact	right half of head removed	22	10	0.002655431	0.005666667	0.003011236	47	0.010443882	0.039304931	TRUE
4	4	intact	mouth removed	22	11	0.5252766375520062	0.2707137228413824	-0.254562915	212	0.000547959	0.005014002	TRUE
4	4	intact	right half of head removed	22	10	0.5252766375520062	0.2750871833631181	-0.250189454	192	0.000921538	0.006981091	TRUE
4	4	intact	fed, intact	22	12	0.5252766375520062	0.3558738303845892	-0.169402807	203	0.011064863130672741	0.041112661	TRUE
4	6	intact	fed, intact	22	12	0.00026536	0.002614448	0.002349088	8	8.561832062637977e-06	0.001198656	TRUE
4	6	intact	right half of head removed	22	10	0.00026536	8.333333339763374e-05	-0.000182027	196	0.000508217	0.004711942	TRUE
4	7	intact	right half of head removed	22	10	0.001001011	0.000361111	-0.0006399	202	0.00019922	0.002999005	TRUE
4	7	intact	big wedge removed	22	9	0.001001011	0.000308737	-0.000692274	161	0.007440801	0.030107287	TRUE
4	9	intact	right half of head removed	22	10	0.003257316	0.006430647	0.003173331	33	0.001862606	0.010545905	TRUE
4	9	intact	dorsal half of head removed	22	11	0.003257316	0.005356931	0.002099615	54	0.011071052307003997	0.041112661	TRUE
5	0	intact	mouth removed	22	11	0.000130507	0.00055816	0.000427653	30	0.000536305	0.004939648	TRUE
5	1	intact	fed, intact	22	12	0.000226397	0.000543085	0.000316688	59	0.00887792	0.034725566	TRUE
5	3	intact	right half of head removed	22	10	2.7785882899716166e-05	0.000416672	0.000388886	41	0.004683811	0.021017101319654598	TRUE
5	5	intact	mouth removed	22	11	0.012293151304146547	0.026849037	0.014555886183188812	50	0.007094902	0.0288746	TRUE
5	6	intact	fed, intact	22	12	0	8.402922897253629e-05	8.402922897253629e-05	31.5	9.448129391490142e-05	0.002623624	TRUE
5	6	intact	mouth removed	22	11	0	5.645571049511658e-05	5.645571049511658e-05	48.5	0.001821606	0.010538214876347148	TRUE
5	8	intact	mouth removed	22	11	0.000102685	0.000451671	0.000348986	42	0.002641192	0.013848947482945538	TRUE
5	9	intact	mouth removed	22	11	0.000240592	0.00065014	0.000409548	44	0.003165065	0.015881819327625182	TRUE
6	0	intact	fed, intact	22	12	0.001680856	0.008701799	0.007020943	4	4.3320387118231065e-06	0.000758107	TRUE
6	0	intact	right half of head removed	22	10	0.001680856	0.000291668	-0.001389188	186	0.002144092	0.011679876066369506	TRUE
6	0	intact	mouth removed	22	11	0.001680856	0.003697849	0.002016993	47	0.005001687	0.021814212667479103	TRUE
6	0	intact	dorsal half of head removed	22	11	0.001680856	0.000917485	-0.00076337	191	0.007950441	0.031711161	TRUE
6	2	intact	right half of head removed	22	10	2.8102040487615935e-05	0	-2.81E-05	180	0.001832455	0.010545905	TRUE
6	3	intact	mouth removed	22	11	0	0.000112911	0.000112911	43	0.00225792	0.012252281358165574	TRUE
6	4	intact	fed, intact	22	12	0.00032399	0.003109141	0.002785151	4	4.3320387118231065e-06	0.000758107	TRUE
6	4	intact	right half of head removed	22	10	0.00032399	1.3898154325105625e-05	-0.000310092	190	0.001203392	0.008021412	TRUE
6	6	intact	fed, intact	22	12	0.00501988	0.030136108522216903	0.025116229	2	3.058434304392548e-06	0.000758107	TRUE
6	6	intact	dorsal half of head removed	22	11	0.00501988	0.001763568	-0.003256312	197	0.003935275	0.018601824415697688	TRUE
6	6	intact	right half of head removed	22	10	0.00501988	0.000694464	-0.004325416	181	0.004150443	0.019176965779794285	TRUE
6	6	intact	mouth removed	22	11	0.00501988	0.010312430509228374	0.005292551	56	0.013769541080568763	0.049176932	TRUE
6	7	intact	fed, intact	22	12	0	0.000151215	0.000151215	49.5	0.001998257	0.010962466589031147	TRUE
6	9	intact	mouth removed	22	11	0.000666814	0.001721996	0.001055182	45	0.003687146	0.017617763	TRUE
7	0	intact	fed, intact	22	12	0.000366057	0.001315299	0.000949242	26	0.000143558	0.002623624	TRUE
7	0	intact	right half of head removed	22	10	0.000366057	9.72249229145254e-05	-0.000268832	195	0.00059165	0.00517694	TRUE
7	1	intact	fed, intact	22	12	0.000351772	0.000779827	0.000428055	40	0.000974861	0.006981091	TRUE
7	2	intact	fed, intact	22	12	0.001173639	0.003419514	0.002245875	25	0.000124044	0.002623624	TRUE
7	2	intact	bilateral wedges removed	22	9	0.001173639	0.000560428	-0.00061321	171	0.001860524	0.010545905	TRUE
7	2	intact	right half of head removed	22	10	0.001173639	0.000556267	-0.000617371	177	0.006859085	0.028078126457318733	TRUE
7	3	intact	mouth removed	22	11	0.000625016	0.001306427	0.000681411	38	0.001508834	0.009211386	TRUE
7	4	intact	right half of head removed	22	10	0.000931109	0.00033372	-0.000597389	188	0.001626502	0.009487928	TRUE
7	6	intact	fed, intact	22	12	0	0.000173856	0.000173856	27	0.000117638	0.002623624	TRUE
7	7	intact	fed, intact	22	12	0.029398790454460602	0.065058704	0.035659913	40	0.000975736	0.006981091	TRUE
7	7	intact	small wedge removed	22	11	0.029398790454460602	0.012185622078789227	-0.017213168	195	0.005001687	0.021814212667479103	TRUE
7	7	intact	right half of head removed	22	10	0.029398790454460602	0.019176166	-0.010222624	176	0.007745808	0.031161294604490502	TRUE
7	7	intact	bilateral wedges removed	22	9	0.029398790454460602	0.020062731	-0.009336059	159	0.009614191	0.036775594	TRUE
8	5	intact	mouth removed	22	11	8.445078153142336e-05	0.000338734	0.000254283	36	0.001210103	0.008021412	TRUE
8	6	intact	fed, intact	22	12	0	2.9844460082509773e-05	2.9844460082509773e-05	44	0.000411547	0.004029127	TRUE
9	1	intact	mouth removed	22	11	0.000266113	0.000611876	0.000345763	44	0.003332681	0.016313820798762323	TRUE
9	3	intact	right half of head removed	22	10	0	0.000208407	0.000208407	47	0.009045679	0.035080194033240024	TRUE
9	4	intact	right half of head removed	22	10	0.003472735	0.006666569	0.003193833	41	0.005312027	0.022812387374074167	TRUE
9	5	intact	mouth removed	22	11	0.000267019	0.000865148	0.00059813	25	0.000248036	0.003290636	TRUE
9	6	intact	mouth removed	22	11	0.000559222	0.001411472	0.000852251	47	0.004965346	0.021814212667479103	TRUE
9	8	intact	mouth removed	22	11	5.638812031662637e-05	0.000197869	0.000141481	51	0.007336152	0.029769891219667027	TRUE
9	9	intact	right half of head removed	22	10	0.055529589	0.2747464545737927	0.21921686515862737	18	0.000198951	0.002999005	TRUE
