## Supplementary material for "Distributed neural computation and the evolution of the first brains": TableS4

Gene Name	Primer A Sequence	Primer B Sequence	Primer C Sequence
5ht1d	GCCATGCCTTCATCAACCAC	AAGCTGGAGCTCCACCGCGGTGGAGCATTTGCCTGCGTAA	GGGCGAATTGGGTACCGGGCTATTGAAGTACCCCGCCCA
aadc-1	ACACCTCCTTTGGAACCAGG	AAGCTGGAGCTCCACCGCGGAATGTCGATGGTCGACTGGG	GGGCGAATTGGGTACCGGGCGACTGCAAGTAACGAACCG
acha3-4	CTTGCAATCTGGTGGGCCAT	AAGCTGGAGCTCCACCGCGGAGCTAAGCTTTGGCTCCCTG	GGGCGAATTGGGTACCGGGCACCTCTAAGTCGGCAAGCA
ache-4	TGGATATTTCGCTGCTTCCCA	AAGCTGGAGCTCCACCGCGGGGGTGGAAATTCTGGTGGTG	GGGCGAATTGGGTACCGGGAAAGCAGGGAGAGCAACACA
asic1-2	ACCAATCAATTTCGCCTGCT	AAGCTGGAGCTCCACCGCGGAGCCGTGTAAGTCAAACTGG	GGGCGAATTGGGTACCGGGATAATCCAGCAGTCCCTCCG
epha3	ACCCCGGAGATCAGAAGACA	AAGCTGGAGCTCCACCGCGGGTTCGTTCTTTTGCGCCTGT	GGGCGAATTGGGTACCGGGACCCGGAGGAATGGAGTACA
gad-2	GAGGTCAATGGGTCGCTGAA	AAGCTGGAGCTCCACCGCGGAAACAAAGGGCGCATCTTCC	GGGCGAATTGGGTACCGGGCCCTTGGTCCCTTTCTAGGGT
galr2	CTTCGTGGTTCAGTCCATGC	AAGCTGGAGCTCCACCGCGGAAATCGCTCTCCAACCACTGT	GGGCGAATTGGGTACCGGGGAGTGTTCTACATTGGCATCAGG
gch-1	CTGGACAAAGCGTTAGACGTG	AAGCTGGAGCTCCACCGCGGCCCTTCAGCAGAACTGGTCC	GGGCGAATTGGGTACCGGGTCTCTACTTCTCGGTCTTCTCG
grik4	GCTAGCTTCCATAGCATTGGC	AAGCTGGAGCTCCACCGCGGAGCAGGATTCTGCGTGGATT	GGGCGAATTGGGTACCGGGAGGACATTGCAGATGAGTGCT
hrh1	GATCGCATGCCAATCAGCAC	AAGCTGGAGCTCCACCGCGGCGTTTCCCTAGCGTTTGCTG	GGGCGAATTGGGTACCGGGCTTCAAACGAGTGCGTTCCC
muc1	CGGATGAGGGAGTGGCAAAT	AAGCTGGAGCTCCACCGCGGACGTACGCCTTATCCAGACG	GGGCGAATTGGGTACCGGGGACACGCCCAGAAACTGGTA
pah	TCGATGAAGGAACGCGTAGG	AAGCTGGAGCTCCACCGCGGTCCGTTCCATGGTTTCCGAG	GGGCGAATTGGGTACCGGGCAATGCCCTGTGTGAATGGG
panx2-12	CCCCAACTCTCCGTTTGCAT	AAGCTGGAGCTCCACCGCGGAGCACGTGATGTTCTCCACAT	GGGCGAATTGGGTACCGGGACTTGCTGGTTTCGCAGGTA
s6a13	ACGAGAGAGATGGGTTGGCA	AAGCTGGAGCTCCACCGCGGTCCTGGTCCGTTAATGTGGG	GGGCGAATTGGGTACCGGGCTGGCCGCGTAGTCGTTAAA
ssr5-3	GCGCTTCCGCAGAATGAAAA	AAGCTGGAGCTCCACCGCGGTGGCATTCGACAGATACCTCG	GGGCGAATTGGGTACCGGGTTGCATGTGTAATCATGCGCT
trpm1	CGGGGTTTGTTTTGCGCTTA	AAGCTGGAGCTCCACCGCGGAATGATGCGGGATCTTCGCT	GGGCGAATTGGGTACCGGGTGTCATGGACTGCAACACCA
trpm3-11	GGCCCTAAACACGGAAGACA	AAGCTGGAGCTCCACCGCGGGTGGCTTGGGATCTCGACAA	GGGCGAATTGGGTACCGGGTTCCCAATGGAGGCGGAATC
hdc	CCTGATGTGCAACCTGGGTA	AAGCTGGAGCTCCACCGCGGCGTGGAAAGGGTGGTGGAAT	GGGCGAATTGGGTACCGGGCGGGTGATAGCCGTATTGGT
panx2-9	TCAGTGTGCCATGTACGTCT	AAGCTGGAGCTCCACCGCGGGCTTCACTGCCATGCTCTTG	GGGCGAATTGGGTACCGGGGTCCCATAGCTGGGCAACAA
vmat2	TTGCTCACTAGTGTGGTGCC	AAGCTGGAGCTCCACCGCGGTTTTCCCCAGCCCATGTCAG	GGGCGAATTGGGTACCGGGGTCTGCGATTGCATACACGC
5ht1a	CATTGAGCCTCTTCCGGCTT	AAGCTGGAGCTCCACCGCGGGACGCATTCTGCTCTTCGTC	GGGCGAATTGGGTACCGGGATTGATGTACCCCAGCCACA
aadc-2	GAATTCAGGGACATCGGGCA	AAGCTGGAGCTCCACCGCGGGAGAGTTCCGAGTGCTGCTA	GGGCGAATTGGGTACCGGGCCGAGTGCAATTGTGTGTCG
ache-3	CCATACGCTGAACCCCCATT	AAGCTGGAGCTCCACCGCGGTTCACGGTGGTGGGTTTCAA	GGGCGAATTGGGTACCGGGTCCTTGCTTCTCCATTGCGG
ache-5	AAGCCACCTGTAGGGGATCT	AAGCTGGAGCTCCACCGCGGTACTTCAGATTCGGCAGCGG	GGGCGAATTGGGTACCGGGTCCCTTCTGCACTACCATGC
dbh1-1	TTAGCTAATTCCCGCCACCA	AAGCTGGAGCTCCACCGCGGTCGAACGCCATGCTTCTTCT	GGGCGAATTGGGTACCGGGCGTTCAATCCAATGTTCTCCCA
dbhl-1	TTAGCTAATTCCCGCCACCA	AAGCTGGAGCTCCACCGCGGACGCTCACTCTAAAGCTCCC	GGGCGAATTGGGTACCGGGGTACGTTCAATCCAATGTTCTCCC
grik2-4	GCTCCGCTCACTATCAACCA	AAGCTGGAGCTCCACCGCGGAGACATTCAAGCAGTCGCCA	GGGCGAATTGGGTACCGGGCTGGTAGAACATCTGCGCGT
hnmt-2	CACGGTCAATGTCAGGGTTG	AAGCTGGAGCTCCACCGCGGACAGCCTGTGCAAATCCATC	GGGCGAATTGGGTACCGGGGCATAGAGCGTCACCAGAGTA
hpca	ATGCGCAACGATTCGGTTT	AAGCTGGAGCTCCACCGCGGTACGTTAAGAGCCGCTTGGA	GGGCGAATTGGGTACCGGGGCAAACATCTCTCAGAGGCCG
kissr	CTGCATTTCTCAACGGTGATGT	AAGCTGGAGCTCCACCGCGGTGCCAACCTGGCAATAAGTG	GGGCGAATTGGGTACCGGGCTCGCAGAGTGCTGACTACA
nk3r-5	GCATCAGGCGAATGCAATGT	AAGCTGGAGCTCCACCGCGGGCTTTGGCTGATGCTCTTGT	GGGCGAATTGGGTACCGGGGGCCTCCCCATAGAGTTACAC
npff2	TTTGTGTTTGGTGTTGGCGG	AAGCTGGAGCTCCACCGCGGCTCATTCCTACAGGCGTTTGC	GGGCGAATTGGGTACCGGGTTGGGATGATGCACCTGTTCC
panx2-13	ATTACGGGAACTGGCGATGG	AAGCTGGAGCTCCACCGCGGCGTTCCAAACATCGCCCATC	GGGCGAATTGGGTACCGGGGTTTACGCAACCCCGTTGAC
pnmt-2	TGAATGGTAATTACGTTGTCGGAAA	AAGCTGGAGCTCCACCGCGGTTAGTCCGGAGAAATACATGGGC	GGGCGAATTGGGTACCGGGTTTAGCTTTAGTTGCTCTCACGC
ssr2-3	TTGCACACTGGTGAAATGGC	AAGCTGGAGCTCCACCGCGGGATTCTCCGATACCCACGCA	GGGCGAATTGGGTACCGGGCACATTTGTGATTCGCTTCCCC
ssr5-8	GGGAACATTCTCGTCATCTACG	AAGCTGGAGCTCCACCGCGGACTTGGCTATAGCTGACCTGT	GGGCGAATTGGGTACCGGGGTCAAACAGCACTTTGAGGC
th	TCGACGGAACTTATCGCCAA	AAGCTGGAGCTCCACCGCGGCGCGATTTTGGCCGCAATTA	GGGCGAATTGGGTACCGGGGTGCTTCGGTTCATTCGACA
tph-1	TACATCTGCGGATTGGACCG	AAGCTGGAGCTCCACCGCGGCGCACAGCCTTCGTAAGAAAC	GGGCGAATTGGGTACCGGGGCCTTTACAACGCCTTCCTG
tph-2	GCACACATTTGGGTTTGGGC	AAGCTGGAGCTCCACCGCGGGGCTCAATGCTGCCAAGTTC	GGGCGAATTGGGTACCGGGCATACCGCACACTAAACGGC
tph-3	GAATCTGTAACCGCTGCATCC	AAGCTGGAGCTCCACCGCGGGACAAGGTAGCTGACCGCA	GGGCGAATTGGGTACCGGGCATGCTTCCAAGGCAACTCA
unknown-235	ACCAAGTCGATTCCCAAGAACA	AAGCTGGAGCTCCACCGCGGCCCAACCCTGATGATGCTCC	GGGCGAATTGGGTACCGGGTGTTTCCTTATTCAGCCTGCTT
vacht	ACGCAGAGTTAATGCATGGGA	AAGCTGGAGCTCCACCGCGGTCGCGTTGGTTACGTACTGC	GGGCGAATTGGGTACCGGGAACAATTCGCACCATGCCAC
