## Supplementary material for "Distributed neural computation and the evolution of the first brains": TableS5

cluster	baseline	treat	n_baseline	n_treat	median_baseline	median_treat	delta_median	U	pval	pval_fdr	significant
3	intact	80%	12	11	0.044457996	0.021573005440422656	-0.022884991	121	0.000795824	0.023874721	TRUE
