## Supplementary material for "Distributed neural computation and the evolution of the first brains": TableS6

src	dst	baseline	treat	n_baseline	n_treat	median_baseline	median_treat	delta_median	U	pval	pval_fdr	significant
3	3	intact	80%	12	11	0.021249486603104332	0.00507687	-0.016172616	128	0.000153669	0.015366942972786833	TRUE
3	5	intact	80%	12	11	0.008123797	0.002764445	-0.005359352	128	0.000153669	0.015366942972786833	TRUE
3	6	intact	80%	12	11	0.002018625	0.000793966	-0.001224659	126	0.000250281	0.018771102017719022	TRUE
5	3	intact	80%	12	11	0.007846841	0.002703688	-0.005143153	128	0.000153669	0.015366942972786833	TRUE
6	3	intact	80%	12	11	0.002223398	0.000824503	-0.001398895	123	0.000506425	0.030385521580722268	TRUE
